# Selective bHLH relay factors and modular enhancers decode Notch signaling during neuronal diversification in the *Drosophila* medulla

**DOI:** 10.64898/2026.06.05.730496

**Authors:** Yu Zhang, Tejus Sreelal, Hailun Zhu, Raymond Warner Jones, Michelle Seby, Xin Li

**Affiliations:** Department of Cell and Developmental Biology, University of Illinois Urbana-Champaign, Urbana, IL 61801-3761

**Author notes:** Equal contribution (Yu Zhang, Tejus Sreelal).

## Abstract

A central question in developmental biology is how a single signaling pathway can generate diverse developmental outcomes. One prominent example is Notch-dependent binary fate choice, which is reiteratively utilized during development to sequentially generate multiple distinct pairs of cell fates. To investigate the transcriptional mechanisms that diversify Notch signaling outputs, we profiled gene expression and chromatin accessibility simultaneously in single cells of the developing *Drosophila* medulla, identified and analyzed the cis-regulatory enhancer elements (CREs) for representative neuronal transcription factor (nTF) genes, whose expression depends on the Notch status. Canonical models predict that Notch target genes of the Hey/Hes family act primarily as transcriptional repressors and bind the CACGTG E-box motif to suppress Notch-off transcriptional programs in Notch-on cells. Contrary to the prediction, we found that Hey is not required for repression of Notch-off nTF genes. Instead, Hey is required for activation of a subset of Notch-on nTF genes. Using the Notch-on nTF gene *bsh* as an example, we identified a CRE that recapitulates the endogenous expression pattern and demonstrated that a single-base-pair mutation in a CACGTG type E-box present in the CRE abolishes its enhancer activity. We further identified additional relay factors that mediate Notch-dependent transcriptional outputs. The bHLH factors Sim/Tgo activate a Notch-on nTF through binding to the AACGTG variant E-boxes within its CRE, whereas the bHLH factor Tap activates a Notch-off nTF through a CRE containing different types of E-boxes. Together, these findings reveal that Notch signaling is not relayed through a single universal downstream effector. Instead, distinct bHLH factors decode Notch status through different classes of E-box motifs embedded within target enhancers. Finally, we show that enhancer architecture is modular, allowing temporal identity and Notch-status information to be integrated through the same or distinct CREs to generate precise patterns of nTF expression. We propose that diversification of Notch-dependent cell fates arises through a modular transcriptional relay and enhancer-decoding mechanism in which multiple bHLH factors act on distinct E-box motifs to convert a common signaling input into diverse developmental outcomes.
