## Supplementary Table 2 for "Selective bHLH relay factors and modular enhancers decode Notch signaling during neuronal diversification in the *Drosophila* medulla"

motif	observed	background	percent.observed	percent.background	fold.enrichment	pvalue	motif.name	p.adjust
MA2240.1	360	3645	28.73104549	11.71159593	2.453213522	1.16616851731581e-62	Hey	3.95331127370059e-60
MA2304.1	202	1666	16.12130886	5.352954407	3.01166564	2.36949555992836e-46	cwo	4.01629497407857e-44
UN0763.1	245	2481	19.55307263	7.971596568	2.452842722	8.57199172662104e-41	E(spl)m8-HLH	9.68635065108178e-39
MA1700.1	496	7186	39.58499601	23.08903383	1.714450085	1.27588829050112e-40	Clamp	1.0813153261997e-38
MA2222.1	225	2332	17.95690343	7.492850946	2.396538188	1.05188752537159e-35	E(spl)mgamma-HLH	7.13179742201937e-34
MA2219.1	223	2341	17.79728651	7.521768467	2.366104007	1.55402151407397e-34	E(spl)m3-HLH	8.78022155451796e-33
MA2221.1	220	2315	17.55786113	7.438228963	2.360489469	6.81096997175661e-34	E(spl)mdelta-HLH	3.2984554577507e-32
UN0108.2	482	7376	38.46767757	23.69951483	1.623141986	8.17642136207683e-33	Dsp1	3.46475855218006e-31
MA0205.3	372	5183	29.68874701	16.65327893	1.782756846	8.43020507229703e-32	Trl	3.17537724389855e-30
UN0762.1	245	2902	19.55307263	9.324293931	2.09700303	7.33929343095504e-30	E(spl)m7-HLH	2.48802047309376e-28
MA2220.1	220	2515	17.55786113	8.080840536	2.172776589	9.44149037338157e-29	E(spl)mbeta-HLH	2.90969566961487e-27
UN0761.1	266	3347	21.22905028	10.75410468	1.974041625	2.12807419565403e-28	E(spl)m5-HLH	6.01180960272265e-27
MA0449.1	170	1756	13.56743815	5.642129615	2.404666159	6.91233520361646e-27	h	1.80252433386614e-25
MA2250.1	408	6516	32.56185156	20.93628506	1.555283158	7.77047126538626e-23	klu	1.8815641135471e-21
UN0788.1	458	7843	36.55227454	25.20001285	1.450486345	6.57111215636403e-20	sr	1.48507134733827e-18
MA2107.1	634	11997	50.59856345	38.54705523	1.31264407	6.80926989074241e-19	cg	1.44271405810105e-17
UN0798.1	403	6764	32.16280926	21.73312341	1.479898156	1.6376897633747e-18	zf30C	3.26574605755307e-17
UN0794.1	159	1953	12.68954509	6.275102015	2.022205386	1.1015404807117e-17	tgo	2.07456790534038e-16
MA0247.3	307	4830	24.50119713	15.5190695	1.578780038	2.31349463523975e-17	tin	4.12776148076987e-16
MA2305.1	86	786	6.863527534	2.525463484	2.717729866	4.7707835601151e-17	cyc	8.0864781343951e-16
MA2217.1	350	5835	27.93296089	18.74819265	1.489901529	3.86175992496942e-16	dpn	6.2339838788792e-15
MA2257.1	111	1232	8.858739026	3.958487292	2.237910184	1.75445041319155e-15	Mitf	2.70344859123606e-14
MA2309.1	179	2469	14.28571429	7.933039874	1.8007869	6.32550222875728e-15	ewg	9.32324024151617e-14
MA2196.1	113	1315	9.018355946	4.225171095	2.134435681	2.50954753172805e-14	bigmax	3.54473588856587e-13
MA0443.2	396	7065	31.60415004	22.70025383	1.392237738	8.55657261389085e-14	btd	1.1602712464436e-12
UN0789.1	115	1400	9.177972865	4.498281014	2.040328925	3.05356116932899e-13	tai	3.98137398616356e-12
MA2258.1	111	1342	8.858739026	4.311923658	2.054474923	5.2399117983726e-13	Mnt	6.57900036906781e-12
MA2279.1	394	7184	31.44453312	23.08260772	1.362260863	2.62980436854165e-12	Sp1	3.18394171762721e-11
MA2215.1	110	1382	8.778930567	4.440445972	1.977038032	7.41588534291956e-12	dm	8.37995043749911e-11
MA2255.1	110	1382	8.778930567	4.440445972	1.977038032	7.41588534291956e-12	Max	8.37995043749911e-11
MA2209.1	102	1318	8.140462889	4.234810269	1.922273342	2.17462718999466e-10	CrebA	2.37806005615545e-09
MA2285.1	200	3275	15.96169194	10.52276451	1.516872483	1.05326447228853e-09	sug	1.11580205033067e-08
UN0786.1	110	1508	8.778930567	4.845291264	1.811847852	1.24085423405403e-09	sima	1.2746957131646e-08
MA2207.1	278	4960	22.1867518	15.93676702	1.392173944	2.12006928670362e-09	ci	2.11383378880155e-08
MA0535.1	287	5169	22.90502793	16.60829612	1.379131717	2.74252798643766e-09	Mad	2.65633424972105e-08
MA2252.1	220	3779	17.55786113	12.14214568	1.446026229	7.94967572506241e-09	lmd	7.48594464110044e-08
MA2316.1	172	2800	13.72705507	8.996562028	1.525811196	1.28079881194969e-08	l(3)neo38	1.17348864121877e-07
MA2253.1	340	6465	27.1348763	20.77241911	1.306293511	2.36583894948704e-08	luna	2.11057737862133e-07
UN0751.1	395	7722	31.52434158	24.81123285	1.270567318	2.56550044634041e-08	cbt	2.23001192643435e-07
MA2249.1	183	3093	14.60494812	9.937987983	1.469608149	6.12686811545961e-08	ken	5.19252072785202e-07
MA2301.1	45	482	3.591380686	1.548693892	2.318973882	1.80385938641606e-07	clk	1.49148373657328e-06
MA2190.1	293	5563	23.38387869	17.87424092	1.308244574	2.98277289695605e-07	Aef1	2.40752383825739e-06
MA2204.1	440	9023	35.11572227	28.99142114	1.211245289	9.49386850583672e-07	CG4360	7.48470098483407e-06
MA2281.1	52	662	4.150039904	2.127044308	1.95108296	4.09601363788656e-06	SREBP	3.15579232555351e-05
MA2201.1	253	4854	20.1915403	15.59618289	1.294646289	5.61793302202607e-06	Bteb2	4.2321762099263e-05
MA2290.1	90	1392	7.182761373	4.472576551	1.60595605	7.02431296016643e-06	Usf	5.17661324673135e-05
MA0452.3	181	3324	14.44533121	10.68020435	1.352533222	1.44287951015307e-05	Kr	0.000104072
MA2298.1	385	8000	30.72625698	25.70446294	1.19536662	2.57957299207213e-05	CG3065	0.000182182
MA2212.1	312	6393	24.90023943	20.54107894	1.212216724	7.78665497901143e-05	dar1	0.000538709
MA0450.1	243	4826	19.39345571	15.50621727	1.250689022	9.32425433598355e-05	hkb	0.000630132
MA2280.1	346	7201	27.61372706	23.1372297	1.193475944	9.47986434647513e-05	Spps	0.000630132
MA0456.1	163	3045	13.00877893	9.783761206	1.329629644	9.68558574730859e-05	opa	0.000631426
MA2284.1	104	1793	8.300079808	5.761012756	1.44073276	0.000118024	ss	0.000754907
MA0233.1	1219	29638	97.28651237	95.22860907	1.021610137	0.000120433	mirr	0.00075605
MA0459.1	216	4289	17.23862729	13.78080519	1.250915825	0.000246939	tll	0.001522042
MA0460.1	126	2350	10.05586592	7.550685988	1.331781766	0.000591981	ttk	0.003583599
UN0752.1	285	5955	22.74541101	19.1337596	1.188758064	0.000643444	CG42741	0.0038268
UN0774.1	143	2738	11.41260974	8.79735244	1.297277768	0.000752417	Hr83	0.004397748
MA0255.2	210	4254	16.75977654	13.66834817	1.226174248	0.000871251	z	0.005006003
MA0207.1	410	8951	32.72146848	28.76008097	1.137739094	0.000978508	achi	0.005437938
MA0227.1	410	8951	32.72146848	28.76008097	1.137739094	0.000978508	hth	0.005437938
MA0185.2	1013	24107	80.84596967	77.457186	1.04375041	0.00162885	Deaf1	0.008906129
UN0795.1	70	1213	5.586592179	3.897439193	1.433400729	0.001703754	Myb	0.009167819
MA2299.1	251	5270	20.03192338	16.93281496	1.183023817	0.001912571	CG4854	0.010130651
MA0253.1	141	2792	11.25299282	8.970857565	1.254394325	0.00293513	vnd	0.015307833
UN0785.1	83	1522	6.624102155	4.890274074	1.354546198	0.003214768	sim	0.016512217
MA2272.1	119	2363	9.497206704	7.59245574	1.250874161	0.006673696	slp2	0.033766912
MA2210.1	44	751	3.511572227	2.413006458	1.455268474	0.008808148	CrebB	0.043911208
MA0533.1	264	5751	21.06943336	18.47829579	1.140226003	0.009539756	su(Hw)	0.046869236
MA0165.1	261	5685	20.83000798	18.26623397	1.140355916	0.009925282	Abd-B	0.047593147
MA2292.1	154	3193	12.29050279	10.25929377	1.197987217	0.010108279	wor	0.047593147
UN0748.1	154	3193	12.29050279	10.25929377	1.197987217	0.010108279	ase	0.047593147
MA2282.1	99	1964	7.90103751	6.310445651	1.252056978	0.012447535	SREBP.1	0.057804308
MA2242.1	144	2989	11.4924182	9.603829965	1.196649487	0.013169956	Hnf4	0.060332637
UN0775.1	79	1530	6.304868316	4.915978537	1.282525599	0.014338362	Hr96	0.064809396
MA2320.1	111	2250	8.858739026	7.229380201	1.225380154	0.015158765	Sox100B	0.06742604
MA2218.1	124	2546	9.896249002	8.18044533	1.209744531	0.015315059	dsf	0.06742604
UN0769.1	79	1545	6.304868316	4.964174405	1.270073894	0.017690033	gl	0.076883607
MA2264.1	112	2289	8.938547486	7.354689458	1.215353488	0.018289236	Rel	0.078481658
MA0023.1	178	3816	14.20590583	12.26102882	1.15862266	0.01939197	dl.1	0.082173474
UN0776.1	54	1009	4.309656824	3.241975388	1.329330519	0.021276178	Jra.1	0.089044744
MA2198.1	179	3853	14.28571429	12.37991196	1.153943124	0.021841985	Blimp-1	0.090297962
MA2241.1	138	2915	11.01356744	9.366063683	1.175901404	0.025002526	HLH4C	0.102118752
MA2303.1	127	2663	10.13567438	8.5563731	1.184576019	0.025407508	crp	0.102537443
UN0771.1	113	2344	9.018355946	7.531407641	1.197432987	0.025987927	her	0.103645968
MA2189.1	152	3245	12.13088587	10.42637278	1.163480928	0.026328934	Adf1	0.103784984
MA2287.1	66	1289	5.26735834	4.141631591	1.271807553	0.027598956	TfAP-2	0.107540761
MA2233.1	125	2638	9.976057462	8.476046654	1.17697057	0.031241635	Fer1	0.120351299
MA2194.1	86	1748	6.863527534	5.616425152	1.22204558	0.031813874	Atf6	0.12117869
UN0783.1	64	1262	5.107741421	4.054879028	1.259653219	0.035064546	Poxn	0.132076455
MA2244.1	96	2001	7.661612131	6.429328792	1.191665939	0.042104552	Hr39	0.156851023
MA2283.1	69	1395	5.506783719	4.482215725	1.228585159	0.045945619	srp	0.169299618
MA1841.2	67	1362	5.3471668	4.376184815	1.221878651	0.053201258	kn	0.193927167
MA2297.1	346	7988	27.61372706	25.66590624	1.075891371	0.058058354	BtbVII	0.209380659
MA2205.1	123	2679	9.816440543	8.607782026	1.140414629	0.068061355	CG7928	0.242871572
MA2322.1	146	3225	11.65203512	10.36211162	1.124484617	0.070889121	ZIPIC	0.250327208
MA2206.1	257	5877	20.51077414	18.88314109	1.086195038	0.072397133	CHES-1-like	0.253016784
MA2234.1	117	2548	9.337589785	8.186871446	1.140556542	0.073561339	Fer2	0.254462184
MA2202.1	106	2302	8.459696728	7.39645921	1.143749528	0.080799951	byn	0.276308828
MA0211.1	202	4577	16.12130886	14.70616586	1.096227869	0.081507029	bap	0.276308828
MA2266.1	89	1909	7.102952913	6.133727468	1.158015733	0.082968022	Rfx	0.278476828
MA2308.1	460	10860	36.71189146	34.89380844	1.052103313	0.089181619	da	0.290697778
MA2317.1	460	10860	36.71189146	34.89380844	1.052103313	0.089181619	nau	0.290697778
MA2321.1	460	10860	36.71189146	34.89380844	1.052103313	0.089181619	tx	0.290697778
MA0229.1	51	1046	4.070231445	3.360858529	1.21106896	0.092373596	inv	0.298234753
MA2289.1	99	2165	7.90103751	6.956270282	1.135815198	0.100921576	toy	0.322758624
UN0777.1	54	1124	4.309656824	3.611477043	1.193322503	0.103307315	kay.1	0.32534634
UN0796.1	146	3280	11.65203512	10.5388298	1.10562893	0.10441789	CG1647	0.32534634
MA0213.1	174	3948	13.88667199	12.68515246	1.094718572	0.104609885	brk	0.32534634
MA2193.1	47	967	3.750997606	3.107026958	1.207262652	0.106365058	Atf3	0.327372514
MA2108.1	953	23194	76.05746209	74.52366417	1.020581354	0.10719277	sqz	0.327372514
MA2269.1	182	4151	14.52513966	13.33740321	1.089053052	0.112071437	sc	0.339065828
MA2268.1	141	3173	11.25299282	10.19503261	1.103772126	0.113021943	sage	0.339065828
MA0531.2	147	3321	11.73184358	10.67056518	1.099458499	0.116840521	CTCF	0.346934077
MA2276.1	121	2704	9.656823623	8.688108473	1.111498971	0.117691501	Sox21a	0.346934077
MA2195.1	134	3023	10.6943336	9.713073932	1.101024627	0.126075358	ato	0.367536746
UN0780.1	106	2360	8.459696728	7.582816567	1.115640429	0.127432007	Oli	0.367536746
MA2293.1	56	1190	4.469273743	3.823538862	1.16888409	0.127933145	Xbp1	0.367536746
MA2261.1	153	3487	12.21069433	11.20393278	1.089857871	0.13449134	phol	0.383130793
MA0187.1	173	3975	13.80686353	12.77190502	1.081033996	0.141005879	Dll	0.39504953
MA0224.1	173	3975	13.80686353	12.77190502	1.081033996	0.141005879	exex	0.39504953
MA2295.1	220	5117	17.55786113	16.44121711	1.067917358	0.147097149	ac	0.406223038
MA2223.1	35	721	2.793296089	2.316614722	1.205766355	0.14739066	EcR	0.406223038
UN0436.2	211	4915	16.839585	15.79217942	1.066324321	0.159042911	ATbp	0.434802797
UN0754.1	44	939	3.511572227	3.017061337	1.163904818	0.16780114	cnc	0.455076692
MA0252.2	937	22906	74.78052674	73.59830351	1.016063186	0.174693574	vis	0.470008901
MA2311.1	44	946	3.511572227	3.039552742	1.155292414	0.180298813	ftz-f1	0.48127006
UN0779.1	113	2580	9.018355946	8.289689297	1.087900357	0.182672974	NfI	0.483797955
MA0254.1	492	11834	39.26576217	38.0233268	1.032675609	0.185261286	vvl	0.484876891
MA0458.2	215	5045	17.15881883	16.20987694	1.058540968	0.185940991	slp1	0.484876891
MA0454.1	149	3454	11.89146049	11.09790187	1.071505284	0.192218576	odd	0.495783553
MA2214.1	52	1140	4.150039904	3.662885969	1.132997298	0.193165375	dimm	0.495783553
MA2313.1	25	515	1.995211492	1.654724802	1.205766355	0.194510951	hng1	0.495783553
UN0770.1	140	3244	11.17318436	10.42315972	1.071957512	0.199568375	Hand	0.501244069
MA0016.2	84	1902	6.703910615	6.111236063	1.096981125	0.200761141	usp	0.501244069
MA2310.1	80	1807	6.384676776	5.805995566	1.099669592	0.201089066	fru	0.501244069
UN0767.1	130	3011	10.37509976	9.674517238	1.072415244	0.208452374	Fer3	0.515805509
MA2237.1	195	4586	15.56264964	14.73508338	1.056162985	0.210099689	FoxP	0.516114453
MA2192.1	77	1744	6.145251397	5.60357292	1.096666624	0.213340228	Atf-2	0.520304585
MA0085.2	106	2439	8.459696728	7.836648138	1.079504474	0.214928721	Su(H)	0.520434545
MA2243.1	149	3487	11.89146049	11.20393278	1.061364855	0.227594436	Hr38	0.547195133
MA2274.1	184	4343	14.68475658	13.95431032	1.052345566	0.234383042	Sox14	0.559548249
MA2273.1	119	2783	9.497206704	8.941940044	1.062096889	0.254667264	Sox102F	0.603721696
MA2213.1	82	1900	6.544293695	6.104809948	1.071989751	0.2698317	Dif	0.635084342
MA0445.1	274	6581	21.86751796	21.14513382	1.034163138	0.271643745	D	0.635084342
UN0781.1	72	1665	5.746209098	5.349741349	1.074109704	0.279512122	pad	0.649004173
MA0237.2	202	4827	16.12130886	15.50943032	1.039452032	0.282116785	pan	0.650595852
MA2263.1	74	1716	5.905826018	5.5136073	1.071136499	0.284489645	Poxm	0.651635066
MA2216.1	52	1190	4.150039904	3.823538862	1.085392369	0.289438203	Doc2	0.654130339
MA2256.1	52	1190	4.150039904	3.823538862	1.085392369	0.289438203	mid	0.654130339
MA2248.1	36	811	2.873104549	2.60578993	1.102584869	0.296323666	kay	0.665256442
MA2211.1	165	3949	13.16839585	12.68836552	1.037832322	0.313697488	croc	0.699627949
MA2251.1	87	2049	6.943335994	6.58355557	1.054648346	0.316286813	knrl	0.700792351
MA2318.1	99	2344	7.90103751	7.531407641	1.049078457	0.321781098	pita	0.708336314
MA0180.1	122	2939	9.736632083	9.443177072	1.031075877	0.3728562	Vsx2	0.815472592
MA0532.2	103	2475	8.220271349	7.952318221	1.03369497	0.375632415	Stat92E	0.816278133
MA2267.1	231	5628	18.43575419	18.08308968	1.019502448	0.38197704	rib	0.82477845
MA0015.2	227	5538	18.11652035	17.79391447	1.018130124	0.392055389	Cf2	0.841182133
MA2232.1	287	7034	22.90502793	22.60064904	1.013467706	0.407510803	fd59A	0.868843787
MA0193.1	75	1812	5.985634477	5.822060855	1.028095485	0.418059314	schlank	0.885763172
MA1702.2	96	2333	7.661612131	7.496064004	1.022084674	0.426137448	Pdp1	0.891406862
MA0249.3	197	4827	15.72226656	15.50943032	1.013723021	0.428275844	twi	0.891406862
MA1840.2	84	2040	6.703910615	6.554638049	1.022773579	0.430630863	gcm	0.891406862
MA0256.1	112	2733	8.938547486	8.781287151	1.017908574	0.435500474	zen	0.891406862
MA0917.1	79	1921	6.304868316	6.172284163	1.021480565	0.438443066	gcm2	0.891406862
UN0750.1	128	3130	10.21548284	10.05687112	1.015771478	0.438767201	cato	0.891406862
MA0022.1	165	4052	13.16839585	13.01931048	1.011451096	0.449549889	dl	0.891406862
UN0787.1	80	1952	6.384676776	6.271888957	1.01798307	0.450516258	sob	0.891406862
MA2197.1	313	7718	24.98004789	24.79838062	1.007325771	0.450779812	bin	0.891406862
UN0759.1	90	2204	7.182761373	7.081579539	1.014288032	0.459780329	Doc3	0.891406862
MA2270.1	156	3837	12.45011971	12.32850304	1.009864675	0.460233979	scrt	0.891406862
MA0198.1	142	3492	11.33280128	11.21999807	1.010053763	0.462460805	OdsH	0.891406862
MA0209.1	142	3492	11.33280128	11.21999807	1.010053763	0.462460805	ap	0.891406862
MA0228.1	142	3492	11.33280128	11.21999807	1.010053763	0.462460805	ind	0.891406862
MA0241.1	142	3492	11.33280128	11.21999807	1.010053763	0.462460805	ro	0.891406862
MA2231.1	66	1614	5.26735834	5.185875398	1.015712476	0.46591661	Ets98B	0.891406862
MA0451.2	97	2381	7.741420591	7.650290782	1.011911941	0.466668104	kni	0.891406862
UN0784.1	137	3372	10.93375898	10.83443113	1.009167796	0.468054341	sens-2	0.891406862
MA0190.1	266	6582	21.22905028	21.14834688	1.003816062	0.483115432	Gsc	0.899514888
MA0212.1	266	6582	21.22905028	21.14834688	1.003816062	0.483115432	bcd	0.899514888
MA0234.1	266	6582	21.22905028	21.14834688	1.003816062	0.483115432	oc	0.899514888
MA0915.2	266	6582	21.22905028	21.14834688	1.003816062	0.483115432	dve	0.899514888
MA2191.1	111	2739	8.858739026	8.800565498	1.006610203	0.485578834	amos	0.899514888
MA2203.1	84	2077	6.703910615	6.67352119	1.004553732	0.499364225	CG12605	0.920024306
MA2275.1	95	2358	7.581803671	7.576390451	1.000714485	0.513132624	Sox15	0.940280863
MA0222.2	185	4604	14.76456504	14.79291842	0.998083314	0.524212393	exd	0.955419361
MA2236.1	178	4434	14.20590583	14.24669858	0.997136687	0.529663098	foxo	0.960191391
MA2188.1	65	1624	5.18754988	5.218005976	0.994163269	0.538505704	acj6	0.965125906
MA2208.1	59	1475	4.708699122	4.739260354	0.993551476	0.540295161	crc	0.965125906
MA2224.1	53	1326	4.229848364	4.260514732	0.992802192	0.542385388	Eip75B	0.965125906
UN0755.1	113	2825	9.018355946	9.076888475	0.993551476	0.544337457	cnc.1	0.965125906
UN0790.1	101	2527	8.060654429	8.11939723	0.992765128	0.546619982	tap	0.965125906
UN0772.1	106	2658	8.459696728	8.540307811	0.990561103	0.556839189	HLH54F	0.978075052
MA0530.2	100	2519	7.98084597	8.093692767	0.98605744	0.575060581	cnc::maf-S	0.998847616
MA0244.1	156	3920	12.45011971	12.59518684	0.988482336	0.576063566	slbo	0.998847616
MA2246.1	49	1241	3.910614525	3.987404813	0.980741788	0.577504816	Jra	0.998847616
MA0534.1	126	3179	10.05586592	10.21431096	0.984487937	0.589258809	EcR::usp	0.999999977
MA2199.1	70	1784	5.586592179	5.732095235	0.974616078	0.607434311	bowl	0.999999977
MA2225.1	203	5126	16.20111732	16.47013463	0.983666356	0.615480512	erm	0.999999977
MA2286.1	74	1891	5.905826018	6.075892427	0.972009641	0.618999936	svp	0.999999977
UN0773.1	74	1891	5.905826018	6.075892427	0.972009641	0.618999936	Hr4	0.999999977
MA2259.1	32	828	2.55387071	2.660411914	0.959953117	0.619935909	org-1	0.999999977
MA0447.1	24	624	1.915403033	2.004948109	0.955337958	0.62033189	gt	0.999999977
MA2260.1	36	936	2.873104549	3.007422164	0.955337958	0.635812311	pdm3	0.999999977
MA2306.1	175	4445	13.96648045	14.28204222	0.977904997	0.640287376	D1	0.999999977
UN0758.1	61	1574	4.868316042	5.057353083	0.962621348	0.641254046	dmrt93B	0.999999977
MA0243.2	93	2395	7.422186752	7.695273592	0.964512394	0.660098463	sd	0.999999977
UN0756.1	67	1746	5.3471668	5.609999036	0.953149326	0.677968943	disco	0.999999977
MA2296.1	78	2026	6.225059856	6.509655239	0.956281036	0.678356095	aop	0.999999977
MA2291.1	63	1647	5.027932961	5.291906307	0.950117532	0.683287093	vri	0.999999977
UN0782.1	219	5600	17.47805267	17.99312406	0.971373988	0.697292977	pdm2	0.999999977
MA0235.1	389	9861	31.04549082	31.68396363	0.979848708	0.699968811	onecut	0.999999977
MA0086.3	102	2657	8.140462889	8.537094753	0.953540183	0.71071151	sna	0.999999977
MA2230.1	131	3396	10.45490822	10.91154452	0.958151085	0.714973575	Ets97D	0.999999977
MA0210.1	923	23141	73.6632083	74.3533721	0.990717787	0.728137441	ara	0.999999977
MA0217.1	923	23141	73.6632083	74.3533721	0.990717787	0.728137441	caup	0.999999977
UN0749.1	115	3008	9.177972865	9.664878064	0.949621175	0.737972861	bbx	0.999999977
MA0049.1	439	11162	35.03591381	35.86415191	0.97690624	0.742971016	hb	0.999999977
MA0126.2	40	1087	3.192338388	3.492593902	0.914030797	0.744420338	ovo	0.999999977
MA0239.2	40	1087	3.192338388	3.492593902	0.914030797	0.744420338	prd	0.999999977
MA0188.1	138	3598	11.01356744	11.56058221	0.952682766	0.744488957	Dr	0.999999977
MA0168.1	295	7560	23.54349561	24.29071748	0.969238378	0.745441222	B-H1	0.999999977
MA0169.1	295	7560	23.54349561	24.29071748	0.969238378	0.745441222	B-H2	0.999999977
MA0171.1	295	7560	23.54349561	24.29071748	0.969238378	0.745441222	CG11085	0.999999977
MA0175.1	295	7560	23.54349561	24.29071748	0.969238378	0.745441222	lms	0.999999977
MA0192.1	295	7560	23.54349561	24.29071748	0.969238378	0.745441222	Hmx	0.999999977
MA0196.1	295	7560	23.54349561	24.29071748	0.969238378	0.745441222	NK7.1	0.999999977
MA0214.1	295	7560	23.54349561	24.29071748	0.969238378	0.745441222	bsh	0.999999977
MA0248.1	295	7560	23.54349561	24.29071748	0.969238378	0.745441222	tup	0.999999977
MA0250.1	295	7560	23.54349561	24.29071748	0.969238378	0.745441222	unc-4	0.999999977
MA0444.1	295	7560	23.54349561	24.29071748	0.969238378	0.745441222	CG34031	0.999999977
MA2200.1	52	1405	4.150039904	4.514346303	0.919300299	0.756051815	bs	0.999999977
UN0757.1	64	1719	5.107741421	5.523246474	0.924771589	0.76178731	disco-r	0.999999977
MA1462.2	46	1260	3.671189146	4.048452913	0.906812855	0.775264373	vfl	0.999999977
MA2278.1	140	3678	11.17318436	11.81762684	0.945467691	0.776871043	SoxN	0.999999977
MA0174.1	354	9080	28.25219473	29.17456543	0.968384424	0.77732711	Dbx	0.999999977
MA0182.1	354	9080	28.25219473	29.17456543	0.968384424	0.77732711	CG4328	0.999999977
MA2235.1	72	1942	5.746209098	6.239758378	0.920902501	0.785566221	FoxL1	0.999999977
MA2254.1	135	3563	10.77414206	11.44812518	0.941127205	0.790021589	lz	0.999999977
MA2271.1	112	2981	8.938547486	9.578125502	0.933225137	0.79690767	sens	0.999999977
MA2226.1	58	1587	4.628890662	5.099122835	0.907781752	0.797492789	ERR	0.999999977
MA2245.1	35	986	2.793296089	3.168075057	0.881701361	0.802185853	Hr78	0.999999977
MA2288.1	112	2991	8.938547486	9.610256081	0.930105026	0.807739333	tj	0.999999977
MA0167.1	295	7650	23.54349561	24.57989268	0.957835574	0.816546759	Awh	0.999999977
MA0170.1	295	7650	23.54349561	24.57989268	0.957835574	0.816546759	C15	0.999999977
MA0172.1	295	7650	23.54349561	24.57989268	0.957835574	0.816546759	CG11294	0.999999977
MA0176.1	295	7650	23.54349561	24.57989268	0.957835574	0.816546759	CG15696	0.999999977
MA0177.1	295	7650	23.54349561	24.57989268	0.957835574	0.816546759	CG18599	0.999999977
MA0178.1	295	7650	23.54349561	24.57989268	0.957835574	0.816546759	CG32105	0.999999977
MA0179.1	295	7650	23.54349561	24.57989268	0.957835574	0.816546759	CG32532	0.999999977
MA0181.1	295	7650	23.54349561	24.57989268	0.957835574	0.816546759	Vsx1	0.999999977
MA0191.1	295	7650	23.54349561	24.57989268	0.957835574	0.816546759	HGTX	0.999999977
MA0194.1	295	7650	23.54349561	24.57989268	0.957835574	0.816546759	Lim1	0.999999977
MA0202.1	295	7650	23.54349561	24.57989268	0.957835574	0.816546759	Rx	0.999999977
MA0206.1	295	7650	23.54349561	24.57989268	0.957835574	0.816546759	abd-A	0.999999977
MA0208.1	295	7650	23.54349561	24.57989268	0.957835574	0.816546759	al	0.999999977
MA0219.1	295	7650	23.54349561	24.57989268	0.957835574	0.816546759	ems	0.999999977
MA0220.1	295	7650	23.54349561	24.57989268	0.957835574	0.816546759	en	0.999999977
MA0221.1	295	7650	23.54349561	24.57989268	0.957835574	0.816546759	eve	0.999999977
MA0225.1	295	7650	23.54349561	24.57989268	0.957835574	0.816546759	ftz	0.999999977
MA0226.1	295	7650	23.54349561	24.57989268	0.957835574	0.816546759	hbn	0.999999977
MA0230.1	295	7650	23.54349561	24.57989268	0.957835574	0.816546759	lab	0.999999977
MA0236.1	295	7650	23.54349561	24.57989268	0.957835574	0.816546759	otp	0.999999977
MA0238.1	295	7650	23.54349561	24.57989268	0.957835574	0.816546759	pb	0.999999977
MA0240.1	295	7650	23.54349561	24.57989268	0.957835574	0.816546759	repo	0.999999977
MA0245.1	295	7650	23.54349561	24.57989268	0.957835574	0.816546759	slou	0.999999977
MA0251.1	295	7650	23.54349561	24.57989268	0.957835574	0.816546759	unpg	0.999999977
MA0448.1	295	7650	23.54349561	24.57989268	0.957835574	0.816546759	H2.0	0.999999977
MA0094.3	295	7650	23.54349561	24.57989268	0.957835574	0.816546759	Ubx	0.999999977
MA1836.2	143	3795	11.41260974	12.19355461	0.935954289	0.817185031	dsx	0.999999977
MA1461.2	59	1638	4.708699122	5.262988786	0.89468158	0.831609893	sv	0.999999977
MA2294.1	91	2473	7.262569832	7.945892106	0.914003077	0.832865321	Xrp1	0.999999977
MA2312.1	103	2792	8.220271349	8.970857565	0.916330606	0.841281706	grn	0.999999977
MA1839.2	103	2792	8.220271349	8.970857565	0.916330606	0.841281706	GATAd	0.999999977
MA0201.1	75	2068	5.985634477	6.644603669	0.900826411	0.844877017	Ptx1	0.999999977
MA0242.1	120	3241	9.577015164	10.41352055	0.919671222	0.850335384	Bgb::run	0.999999977
MA1837.2	141	3783	11.25299282	12.15499791	0.925791423	0.85143138	Elba1	0.999999977
MA1838.2	141	3783	11.25299282	12.15499791	0.925791423	0.85143138	Elba2	0.999999977
MA2239.1	124	3346	9.896249002	10.75089162	0.920504954	0.851917546	gsb	0.999999977
MA2227.1	78	2153	6.225059856	6.917713588	0.899872447	0.851951233	esg	0.999999977
MA0183.1	228	6015	18.19632881	19.32654307	0.941520102	0.858107632	HHEX	0.999999977
MA0231.1	419	10869	33.43974461	34.92272596	0.95753535	0.875999164	lbe	0.999999977
MA0232.1	419	10869	33.43974461	34.92272596	0.95753535	0.875999164	lbl	0.999999977
MA0184.2	419	10869	33.43974461	34.92272596	0.95753535	0.875999164	CG9876	0.999999977
MA0189.2	419	10869	33.43974461	34.92272596	0.95753535	0.875999164	E5	0.999999977
MA0195.2	419	10869	33.43974461	34.92272596	0.95753535	0.875999164	Lim3	0.999999977
MA0200.2	419	10869	33.43974461	34.92272596	0.95753535	0.875999164	Pph13	0.999999977
MA0257.2	419	10869	33.43974461	34.92272596	0.95753535	0.875999164	zen2	0.999999977
UN0764.1	188	5027	15.00399042	16.1520419	0.928922208	0.878904171	Eip78C	0.999999977
MA1460.2	108	2981	8.619313647	9.578125502	0.899895668	0.89119193	pho	0.999999977
UN0765.1	123	3373	9.816440543	10.83764419	0.905772544	0.892455044	ey	0.999999977
MA2247.1	75	2121	5.985634477	6.814895736	0.878316369	0.895359324	Kah	0.999999977
UN0768.1	23	723	1.835594573	2.323040838	0.790168878	0.900633455	gem	0.999999977
MA0173.1	153	4165	12.21069433	13.38238602	0.912445233	0.901906686	CG11617	0.999999977
MA1457.2	87	2456	6.943335994	7.891270122	0.879875595	0.909111661	grh	0.999999977
MA2262.1	91	2582	7.262569832	8.296115413	0.875418129	0.922261658	pnt	0.999999977
MA0216.2	243	6544	19.39345571	21.02625068	0.92234493	0.932034848	cad	0.999999977
MA2307.1	71	2074	5.666400638	6.663882017	0.85031527	0.93628139	D19B	0.999999977
MA2319.1	106	3012	8.459696728	9.677730296	0.874140575	0.940044294	run	0.999999977
UN0778.1	80	2333	6.384676776	7.496064004	0.851737228	0.945548392	net	0.999999977
MA0197.3	234	6368	18.67517957	20.4607525	0.912731805	0.950164531	nub	0.999999977
MA2265.1	395	10471	31.52434158	33.64392893	0.936999411	0.951237897	retn	0.999999977
MA2300.1	57	1727	4.549082203	5.548950937	0.819809412	0.952887721	CG8319	0.999999977
MA2277.1	94	2745	7.501995211	8.819843845	0.85058141	0.960615795	Sox21b	0.999999977
UN0760.1	145	4097	11.57222666	13.16389808	0.879088138	0.961196261	drgx	0.999999977
MA1458.2	30	1003	2.394253791	3.222697041	0.742934803	0.966791178	Hsf	0.999999977
MA0026.1	49	1554	3.910614525	4.993091926	0.783204993	0.972128691	Eip74EF	0.999999977
MA2315.1	64	1973	5.107741421	6.339363172	0.805718379	0.973237339	insv	0.999999977
MA0204.1	164	4663	13.08858739	14.98248883	0.873592334	0.976379917	Six4	0.999999977
MA0246.1	164	4663	13.08858739	14.98248883	0.873592334	0.976379917	so	0.999999977
MA0011.2	489	12982	39.02633679	41.71191723	0.935615991	0.977360848	br.2	0.999999977
MA2229.1	78	2381	6.225059856	7.650290782	0.813702385	0.979224308	Ets96B	0.999999977
MA0166.1	170	4839	13.56743815	15.54798702	0.872617023	0.979436842	Antp	0.999999977
MA0186.1	170	4839	13.56743815	15.54798702	0.872617023	0.979436842	Dfd	0.999999977
MA0203.1	170	4839	13.56743815	15.54798702	0.872617023	0.979436842	Scr	0.999999977
MA0215.1	170	4839	13.56743815	15.54798702	0.872617023	0.979436842	btn	0.999999977
UN0753.1	149	4294	11.89146049	13.79687048	0.861895494	0.980760352	CG5369	0.999999977
MA0446.1	201	5665	16.0415004	18.20197282	0.88130559	0.981497984	fkh	0.999999977
UN0791.1	95	2863	7.581803671	9.198984674	0.824200055	0.982865727	toe	0.999999977
MA1455.2	71	2211	5.666400638	7.104070944	0.797627259	0.983535861	dmrt99B	0.999999977
MA0457.2	775	20141	61.85155626	64.7141985	0.955764851	0.985555744	PHDP	0.999999977
UN0792.1	55	1779	4.389465283	5.716029946	0.767922024	0.985893045	tx.1	0.999999977
MA0013.1	208	5892	16.60015962	18.93133695	0.876861452	0.986629482	br	0.999999977
MA0218.1	470	12608	37.50997606	40.51023359	0.925938281	0.987620406	ct	0.999999977
UN0797.1	31	1121	2.474062251	3.601837869	0.686888844	0.991164481	fd102C	0.999999977
MA2302.1	234	6660	18.67517957	21.3989654	0.872714135	0.993196866	Crg-1	0.999999977
UN0793.1	54	1825	4.309656824	5.863830608	0.734955887	0.994573225	Zif	0.999999977
MA0012.2	39	1458	3.112529928	4.68463837	0.664411996	0.998170854	br.3	0.999999977
MA2228.1	64	2222	5.107741421	7.139414581	0.715428606	0.998794229	Ets65A	0.999999977
MA0010.2	281	8218	22.42617717	26.40490955	0.849318462	0.999588388	br.1	0.999999977
UN0766.1	64	2320	5.107741421	7.454294252	0.685207915	0.999717526	eyg	0.999999977
MA0916.1	70	2537	5.586592179	8.151527809	0.685342958	0.999848134	Ets21C	0.999999977
MA0529.3	69	2609	5.506783719	8.382867975	0.656909274	0.999970325	BEAF-32	0.999999977
MA2314.1	53	2145	4.229848364	6.892009125	0.613732264	0.99998019	hr3	0.999999977
MA0199.1	755	20482	60.25538707	65.80985124	0.915598287	0.999987603	Optix	0.999999977
MA2238.1	62	2502	4.948124501	8.039070784	0.615509508	0.999995353	GATAe	0.999999977
MA0536.2	68	2755	5.426975259	8.851974424	0.613080766	0.999998678	pnr	0.999999977
MA1459.2	75	3078	5.985634477	9.889792115	0.605233599	0.999999823	M1BP	0.999999977
MA1456.2	80	3338	6.384676776	10.72518716	0.595297469	0.999999977	Dref	0.999999977
